# Dyrk1a inhibition with the Novel Compound DYR533: A Cross-Disease Therapeutic Strategy Targeting Amyloidosis, Tau Pathogenesis, and Neuroinflammation

**DOI:** 10.64898/2026.01.20.700091

**Authors:** SK Bartholomew, J Turk, W Winslow, C Foley, A Shaw, S Rokey, S Tallino, MJ Judd, TG Beach, GE Serrano, G Wilms, R Kushwaha, A McMahon, S Ginn, W Becker, C Hulme, T Dunckley, R Velazquez

## Abstract

Alzheimer’s disease (AD) and related dementias are rapidly increasing in prevalence, yet disease-modifying therapies remain largely focused on amyloid-β (Aβ) with limited efficacy against tau pathology and neuroinflammation—key drivers of neurodegeneration and clinical decline. Dual-specificity tyrosine-phosphorylation-regulated kinase 1a (Dyrk1a) phosphorylates tau and amyloid precursor protein and regulates inflammatory signaling, positioning it as a convergence point across pathogenic pathways. We show that brain Dyrk1a protein levels are consistently elevated across ADRDs, replicating findings in AD, confirming prior observations in Pick’s disease, and demonstrating dysregulation in corticobasal degeneration and progressive supranuclear palsy. We developed DYR533, a selective, orally bioavailable, brain-penetrant Type 1 Dyrk1a kinase inhibitor that also inhibits autophosphorylation and reduces kinase abundance. Across three mouse models (3xTg-AD, PS19, Ts65Dn), DYR533 reduced pathological tau hyperphosphorylation, attenuated neuroinflammation, ameliorated amyloidosis, and improved anxiety-like behavior and spatial memory, collectively supporting Dyrk1a inhibition and DYR533 as a therapeutic strategy for ADRD.
