## Supplemental Table 2 Kiome Scan Raw data for "Dyrk1a inhibition with the Novel Compound DYR533: A Cross-Disease Therapeutic Strategy Targeting Amyloidosis, Tau Pathogenesis, and Neuroinflammation"

### Sheet: Sheet1
Compound Name	DiscoveRx Gene Symbol	Entrez Gene Symbol	Percent Control	Compound Concentration (nM)
DYR533	AAK1	AAK1	100	1000
DYR533	ABL1(E255K)-phosphorylated	ABL1	78	1000
DYR533	ABL1(F317I)-nonphosphorylated	ABL1	94	1000
DYR533	ABL1(F317I)-phosphorylated	ABL1	100	1000
DYR533	ABL1(F317L)-nonphosphorylated	ABL1	89	1000
DYR533	ABL1(F317L)-phosphorylated	ABL1	100	1000
DYR533	ABL1(H396P)-nonphosphorylated	ABL1	87	1000
DYR533	ABL1(H396P)-phosphorylated	ABL1	90	1000
DYR533	ABL1(M351T)-phosphorylated	ABL1	100	1000
DYR533	ABL1(Q252H)-nonphosphorylated	ABL1	71	1000
DYR533	ABL1(Q252H)-phosphorylated	ABL1	79	1000
DYR533	ABL1(T315I)-nonphosphorylated	ABL1	93	1000
DYR533	ABL1(T315I)-phosphorylated	ABL1	97	1000
DYR533	ABL1(Y253F)-phosphorylated	ABL1	88	1000
DYR533	ABL1-nonphosphorylated	ABL1	82	1000
DYR533	ABL1-phosphorylated	ABL1	89	1000
DYR533	ABL2	ABL2	100	1000
DYR533	ACVR1	ACVR1	100	1000
DYR533	ACVR1B	ACVR1B	89	1000
DYR533	ACVR2A	ACVR2A	100	1000
DYR533	ACVR2B	ACVR2B	88	1000
DYR533	ACVRL1	ACVRL1	100	1000
DYR533	ADCK3	CABC1	100	1000
DYR533	ADCK4	ADCK4	97	1000
DYR533	AKT1	AKT1	100	1000
DYR533	AKT2	AKT2	100	1000
DYR533	AKT3	AKT3	100	1000
DYR533	ALK	ALK	94	1000
DYR533	ALK(C1156Y)	ALK	97	1000
DYR533	ALK(L1196M)	ALK	87	1000
DYR533	AMPK-alpha1	PRKAA1	91	1000
DYR533	AMPK-alpha2	PRKAA2	79	1000
DYR533	ANKK1	ANKK1	85	1000
DYR533	ARK5	NUAK1	89	1000
DYR533	ASK1	MAP3K5	98	1000
DYR533	ASK2	MAP3K6	100	1000
DYR533	AURKA	AURKA	86	1000
DYR533	AURKB	AURKB	100	1000
DYR533	AURKC	AURKC	89	1000
DYR533	AXL	AXL	94	1000
DYR533	BIKE	BMP2K	79	1000
DYR533	BLK	BLK	100	1000
DYR533	BMPR1A	BMPR1A	93	1000
DYR533	BMPR1B	BMPR1B	76	1000
DYR533	BMPR2	BMPR2	100	1000
DYR533	BMX	BMX	100	1000
DYR533	BRAF	BRAF	80	1000
DYR533	BRAF(V600E)	BRAF	89	1000
DYR533	BRK	PTK6	89	1000
DYR533	BRSK1	BRSK1	65	1000
DYR533	BRSK2	BRSK2	96	1000
DYR533	BTK	BTK	100	1000
DYR533	BUB1	BUB1	100	1000
DYR533	CAMK1	CAMK1	83	1000
DYR533	CAMK1B	PNCK	100	1000
DYR533	CAMK1D	CAMK1D	97	1000
DYR533	CAMK1G	CAMK1G	100	1000
DYR533	CAMK2A	CAMK2A	99	1000
DYR533	CAMK2B	CAMK2B	100	1000
DYR533	CAMK2D	CAMK2D	100	1000
DYR533	CAMK2G	CAMK2G	100	1000
DYR533	CAMK4	CAMK4	77	1000
DYR533	CAMKK1	CAMKK1	100	1000
DYR533	CAMKK2	CAMKK2	100	1000
DYR533	CASK	CASK	100	1000
DYR533	CDC2L1	CDK11B	84	1000
DYR533	CDC2L2	CDC2L2	100	1000
DYR533	CDC2L5	CDK13	81	1000
DYR533	CDK11	CDK19	100	1000
DYR533	CDK2	CDK2	78	1000
DYR533	CDK3	CDK3	100	1000
DYR533	CDK4	CDK4	100	1000
DYR533	CDK4-cyclinD1	CDK4	100	1000
DYR533	CDK4-cyclinD3	CDK4	82	1000
DYR533	CDK5	CDK5	84	1000
DYR533	CDK7	CDK7	19	1000
DYR533	CDK8	CDK8	97	1000
DYR533	CDK9	CDK9	80	1000
DYR533	CDKL1	CDKL1	93	1000
DYR533	CDKL2	CDKL2	90	1000
DYR533	CDKL3	CDKL3	86	1000
DYR533	CDKL5	CDKL5	84	1000
DYR533	CHEK1	CHEK1	99	1000
DYR533	CHEK2	CHEK2	94	1000
DYR533	CIT	CIT	61	1000
DYR533	CLK1	CLK1	4.9	1000
DYR533	CLK2	CLK2	0.6	1000
DYR533	CLK3	CLK3	28	1000
DYR533	CLK4	CLK4	0.4	1000
DYR533	CSF1R	CSF1R	96	1000
DYR533	CSF1R-autoinhibited	CSF1R	86	1000
DYR533	CSK	CSK	99	1000
DYR533	CSNK1A1	CSNK1A1	68	1000
DYR533	CSNK1A1L	CSNK1A1L	93	1000
DYR533	CSNK1D	CSNK1D	63	1000
DYR533	CSNK1E	CSNK1E	57	1000
DYR533	CSNK1G1	CSNK1G1	85	1000
DYR533	CSNK1G2	CSNK1G2	52	1000
DYR533	CSNK1G3	CSNK1G3	88	1000
DYR533	CSNK2A1	CSNK2A1	80	1000
DYR533	CSNK2A2	CSNK2A2	52	1000
DYR533	CTK	MATK	90	1000
DYR533	DAPK1	DAPK1	91	1000
DYR533	DAPK2	DAPK2	100	1000
DYR533	DAPK3	DAPK3	100	1000
DYR533	DCAMKL1	DCLK1	71	1000
DYR533	DCAMKL2	DCLK2	96	1000
DYR533	DCAMKL3	DCLK3	93	1000
DYR533	DDR1	DDR1	100	1000
DYR533	DDR2	DDR2	100	1000
DYR533	DLK	MAP3K12	80	1000
DYR533	DMPK	DMPK	100	1000
DYR533	DMPK2	CDC42BPG	99	1000
DYR533	DRAK1	STK17A	100	1000
DYR533	DRAK2	STK17B	100	1000
DYR533	DYRK1A	DYRK1A	0.05	1000
DYR533	DYRK1B	DYRK1B	3.3	1000
DYR533	DYRK2	DYRK2	16	1000
DYR533	EGFR	EGFR	82	1000
DYR533	EGFR(E746-A750del)	EGFR	99	1000
DYR533	EGFR(G719C)	EGFR	100	1000
DYR533	EGFR(G719S)	EGFR	100	1000
DYR533	EGFR(L747-E749del, A750P)	EGFR	68	1000
DYR533	EGFR(L747-S752del, P753S)	EGFR	71	1000
DYR533	EGFR(L747-T751del,Sins)	EGFR	100	1000
DYR533	EGFR(L858R)	EGFR	80	1000
DYR533	EGFR(L858R,T790M)	EGFR	100	1000
DYR533	EGFR(L861Q)	EGFR	98	1000
DYR533	EGFR(S752-I759del)	EGFR	100	1000
DYR533	EGFR(T790M)	EGFR	98	1000
DYR533	EIF2AK1	EIF2AK1	97	1000
DYR533	EPHA1	EPHA1	97	1000
DYR533	EPHA2	EPHA2	100	1000
DYR533	EPHA3	EPHA3	90	1000
DYR533	EPHA4	EPHA4	100	1000
DYR533	EPHA5	EPHA5	86	1000
DYR533	EPHA6	EPHA6	94	1000
DYR533	EPHA7	EPHA7	100	1000
DYR533	EPHA8	EPHA8	99	1000
DYR533	EPHB1	EPHB1	100	1000
DYR533	EPHB2	EPHB2	98	1000
DYR533	EPHB3	EPHB3	100	1000
DYR533	EPHB4	EPHB4	97	1000
DYR533	EPHB6	EPHB6	89	1000
DYR533	ERBB2	ERBB2	78	1000
DYR533	ERBB3	ERBB3	100	1000
DYR533	ERBB4	ERBB4	61	1000
DYR533	ERK1	MAPK3	83	1000
DYR533	ERK2	MAPK1	85	1000
DYR533	ERK3	MAPK6	84	1000
DYR533	ERK4	MAPK4	82	1000
DYR533	ERK5	MAPK7	100	1000
DYR533	ERK8	MAPK15	95	1000
DYR533	ERN1	ERN1	100	1000
DYR533	FAK	PTK2	78	1000
DYR533	FER	FER	100	1000
DYR533	FES	FES	88	1000
DYR533	FGFR1	FGFR1	100	1000
DYR533	FGFR2	FGFR2	100	1000
DYR533	FGFR3	FGFR3	100	1000
DYR533	FGFR3(G697C)	FGFR3	89	1000
DYR533	FGFR4	FGFR4	81	1000
DYR533	FGR	FGR	81	1000
DYR533	FLT1	FLT1	94	1000
DYR533	FLT3	FLT3	53	1000
DYR533	FLT3(D835H)	FLT3	35	1000
DYR533	FLT3(D835V)	FLT3	59	1000
DYR533	FLT3(D835Y)	FLT3	35	1000
DYR533	FLT3(ITD)	FLT3	48	1000
DYR533	FLT3(ITD,D835V)	FLT3	32	1000
DYR533	FLT3(ITD,F691L)	FLT3	96	1000
DYR533	FLT3(K663Q)	FLT3	72	1000
DYR533	FLT3(N841I)	FLT3	73	1000
DYR533	FLT3(R834Q)	FLT3	92	1000
DYR533	FLT3-autoinhibited	FLT3	82	1000
DYR533	FLT4	FLT4	100	1000
DYR533	FRK	FRK	98	1000
DYR533	FYN	FYN	79	1000
DYR533	GAK	GAK	100	1000
DYR533	GCN2(Kin.Dom.2,S808G)	EIF2AK4	71	1000
DYR533	GRK1	GRK1	80	1000
DYR533	GRK2	ADRBK1	89	1000
DYR533	GRK3	ADRBK2	100	1000
DYR533	GRK4	GRK4	98	1000
DYR533	GRK7	GRK7	89	1000
DYR533	GSK3A	GSK3A	97	1000
DYR533	GSK3B	GSK3B	99	1000
DYR533	HASPIN	GSG2	6.7	1000
DYR533	HCK	HCK	96	1000
DYR533	HIPK1	HIPK1	39	1000
DYR533	HIPK2	HIPK2	40	1000
DYR533	HIPK3	HIPK3	52	1000
DYR533	HIPK4	HIPK4	33	1000
DYR533	HPK1	MAP4K1	100	1000
DYR533	HUNK	HUNK	93	1000
DYR533	ICK	ICK	86	1000
DYR533	IGF1R	IGF1R	79	1000
DYR533	IKK-alpha	CHUK	93	1000
DYR533	IKK-beta	IKBKB	92	1000
DYR533	IKK-epsilon	IKBKE	82	1000
DYR533	INSR	INSR	100	1000
DYR533	INSRR	INSRR	88	1000
DYR533	IRAK1	IRAK1	54	1000
DYR533	IRAK3	IRAK3	8.9	1000
DYR533	IRAK4	IRAK4	72	1000
DYR533	ITK	ITK	99	1000
DYR533	JAK1(JH1domain-catalytic)	JAK1	86	1000
DYR533	JAK1(JH2domain-pseudokinase)	JAK1	67	1000
DYR533	JAK2(JH1domain-catalytic)	JAK2	100	1000
DYR533	JAK3(JH1domain-catalytic)	JAK3	85	1000
DYR533	JNK1	MAPK8	68	1000
DYR533	JNK2	MAPK9	93	1000
DYR533	JNK3	MAPK10	98	1000
DYR533	KIT	KIT	94	1000
DYR533	KIT(A829P)	KIT	100	1000
DYR533	KIT(D816H)	KIT	100	1000
DYR533	KIT(D816V)	KIT	93	1000
DYR533	KIT(L576P)	KIT	91	1000
DYR533	KIT(V559D)	KIT	86	1000
DYR533	KIT(V559D,T670I)	KIT	93	1000
DYR533	KIT(V559D,V654A)	KIT	100	1000
DYR533	KIT-autoinhibited	KIT	72	1000
DYR533	LATS1	LATS1	95	1000
DYR533	LATS2	LATS2	68	1000
DYR533	LCK	LCK	100	1000
DYR533	LIMK1	LIMK1	100	1000
DYR533	LIMK2	LIMK2	97	1000
DYR533	LKB1	STK11	100	1000
DYR533	LOK	STK10	89	1000
DYR533	LRRK2	LRRK2	90	1000
DYR533	LRRK2(G2019S)	LRRK2	100	1000
DYR533	LTK	LTK	96	1000
DYR533	LYN	LYN	97	1000
DYR533	LZK	MAP3K13	100	1000
DYR533	MAK	MAK	92	1000
DYR533	MAP3K1	MAP3K1	74	1000
DYR533	MAP3K15	MAP3K15	100	1000
DYR533	MAP3K2	MAP3K2	100	1000
DYR533	MAP3K3	MAP3K3	99	1000
DYR533	MAP3K4	MAP3K4	100	1000
DYR533	MAP4K2	MAP4K2	72	1000
DYR533	MAP4K3	MAP4K3	100	1000
DYR533	MAP4K4	MAP4K4	100	1000
DYR533	MAP4K5	MAP4K5	99	1000
DYR533	MAPKAPK2	MAPKAPK2	84	1000
DYR533	MAPKAPK5	MAPKAPK5	86	1000
DYR533	MARK1	MARK1	100	1000
DYR533	MARK2	MARK2	91	1000
DYR533	MARK3	MARK3	94	1000
DYR533	MARK4	MARK4	99	1000
DYR533	MAST1	MAST1	89	1000
DYR533	MEK1	MAP2K1	75	1000
DYR533	MEK2	MAP2K2	65	1000
DYR533	MEK3	MAP2K3	99	1000
DYR533	MEK4	MAP2K4	92	1000
DYR533	MEK5	MAP2K5	80	1000
DYR533	MEK6	MAP2K6	100	1000
DYR533	MELK	MELK	94	1000
DYR533	MERTK	MERTK	94	1000
DYR533	MET	MET	81	1000
DYR533	MET(M1250T)	MET	76	1000
DYR533	MET(Y1235D)	MET	99	1000
DYR533	MINK	MINK1	77	1000
DYR533	MKK7	MAP2K7	100	1000
DYR533	MKNK1	MKNK1	100	1000
DYR533	MKNK2	MKNK2	100	1000
DYR533	MLCK	MYLK3	100	1000
DYR533	MLK1	MAP3K9	80	1000
DYR533	MLK2	MAP3K10	98	1000
DYR533	MLK3	MAP3K11	100	1000
DYR533	MRCKA	CDC42BPA	94	1000
DYR533	MRCKB	CDC42BPB	100	1000
DYR533	MST1	STK4	94	1000
DYR533	MST1R	MST1R	84	1000
DYR533	MST2	STK3	99	1000
DYR533	MST3	STK24	100	1000
DYR533	MST4	MST4	100	1000
DYR533	MTOR	MTOR	46	1000
DYR533	MUSK	MUSK	98	1000
DYR533	MYLK	MYLK	91	1000
DYR533	MYLK2	MYLK2	88	1000
DYR533	MYLK4	MYLK4	100	1000
DYR533	MYO3A	MYO3A	100	1000
DYR533	MYO3B	MYO3B	79	1000
DYR533	NDR1	STK38	70	1000
DYR533	NDR2	STK38L	96	1000
DYR533	NEK1	NEK1	100	1000
DYR533	NEK10	NEK10	95	1000
DYR533	NEK11	NEK11	81	1000
DYR533	NEK2	NEK2	100	1000
DYR533	NEK3	NEK3	81	1000
DYR533	NEK4	NEK4	80	1000
DYR533	NEK5	NEK5	97	1000
DYR533	NEK6	NEK6	85	1000
DYR533	NEK7	NEK7	100	1000
DYR533	NEK9	NEK9	100	1000
DYR533	NIK	MAP3K14	100	1000
DYR533	NIM1	MGC42105	97	1000
DYR533	NLK	NLK	100	1000
DYR533	OSR1	OXSR1	100	1000
DYR533	p38-alpha	MAPK14	100	1000
DYR533	p38-beta	MAPK11	92	1000
DYR533	p38-delta	MAPK13	77	1000
DYR533	p38-gamma	MAPK12	89	1000
DYR533	PAK1	PAK1	95	1000
DYR533	PAK2	PAK2	78	1000
DYR533	PAK3	PAK3	81	1000
DYR533	PAK4	PAK4	100	1000
DYR533	PAK6	PAK6	100	1000
DYR533	PAK7	PAK7	93	1000
DYR533	PCTK1	CDK16	89	1000
DYR533	PCTK2	CDK17	97	1000
DYR533	PCTK3	CDK18	98	1000
DYR533	PDGFRA	PDGFRA	90	1000
DYR533	PDGFRB	PDGFRB	100	1000
DYR533	PDPK1	PDPK1	100	1000
DYR533	PFCDPK1(P.falciparum)	CDPK1	78	1000
DYR533	PFPK5(P.falciparum)	MAL13P1.279	68	1000
DYR533	PFTAIRE2	CDK15	100	1000
DYR533	PFTK1	CDK14	100	1000
DYR533	PHKG1	PHKG1	98	1000
DYR533	PHKG2	PHKG2	100	1000
DYR533	PIK3C2B	PIK3C2B	75	1000
DYR533	PIK3C2G	PIK3C2G	52	1000
DYR533	PIK3CA	PIK3CA	100	1000
DYR533	PIK3CA(C420R)	PIK3CA	100	1000
DYR533	PIK3CA(E542K)	PIK3CA	95	1000
DYR533	PIK3CA(E545A)	PIK3CA	100	1000
DYR533	PIK3CA(E545K)	PIK3CA	91	1000
DYR533	PIK3CA(H1047L)	PIK3CA	85	1000
DYR533	PIK3CA(H1047Y)	PIK3CA	100	1000
DYR533	PIK3CA(I800L)	PIK3CA	62	1000
DYR533	PIK3CA(M1043I)	PIK3CA	77	1000
DYR533	PIK3CA(Q546K)	PIK3CA	91	1000
DYR533	PIK3CB	PIK3CB	88	1000
DYR533	PIK3CD	PIK3CD	89	1000
DYR533	PIK3CG	PIK3CG	75	1000
DYR533	PIK4CB	PI4KB	5.5	1000
DYR533	PIKFYVE	PIKFYVE	77	1000
DYR533	PIM1	PIM1	100	1000
DYR533	PIM2	PIM2	100	1000
DYR533	PIM3	PIM3	92	1000
DYR533	PIP5K1A	PIP5K1A	98	1000
DYR533	PIP5K1C	PIP5K1C	75	1000
DYR533	PIP5K2B	PIP4K2B	89	1000
DYR533	PIP5K2C	PIP4K2C	55	1000
DYR533	PKAC-alpha	PRKACA	97	1000
DYR533	PKAC-beta	PRKACB	100	1000
DYR533	PKMYT1	PKMYT1	100	1000
DYR533	PKN1	PKN1	100	1000
DYR533	PKN2	PKN2	99	1000
DYR533	PKNB(M.tuberculosis)	pknB	100	1000
DYR533	PLK1	PLK1	87	1000
DYR533	PLK2	PLK2	89	1000
DYR533	PLK3	PLK3	77	1000
DYR533	PLK4	PLK4	84	1000
DYR533	PRKCD	PRKCD	100	1000
DYR533	PRKCE	PRKCE	64	1000
DYR533	PRKCH	PRKCH	98	1000
DYR533	PRKCI	PRKCI	88	1000
DYR533	PRKCQ	PRKCQ	93	1000
DYR533	PRKD1	PRKD1	77	1000
DYR533	PRKD2	PRKD2	79	1000
DYR533	PRKD3	PRKD3	98	1000
DYR533	PRKG1	PRKG1	97	1000
DYR533	PRKG2	PRKG2	100	1000
DYR533	PRKR	EIF2AK2	100	1000
DYR533	PRKX	PRKX	96	1000
DYR533	PRP4	PRPF4B	100	1000
DYR533	PYK2	PTK2B	97	1000
DYR533	QSK	KIAA0999	100	1000
DYR533	RAF1	RAF1	84	1000
DYR533	RET	RET	100	1000
DYR533	RET(M918T)	RET	92	1000
DYR533	RET(V804L)	RET	88	1000
DYR533	RET(V804M)	RET	100	1000
DYR533	RIOK1	RIOK1	77	1000
DYR533	RIOK2	RIOK2	73	1000
DYR533	RIOK3	RIOK3	90	1000
DYR533	RIPK1	RIPK1	100	1000
DYR533	RIPK2	RIPK2	100	1000
DYR533	RIPK4	RIPK4	93	1000
DYR533	RIPK5	DSTYK	100	1000
DYR533	ROCK1	ROCK1	67	1000
DYR533	ROCK2	ROCK2	90	1000
DYR533	ROS1	ROS1	100	1000
DYR533	RPS6KA4(Kin.Dom.1-N-terminal)	RPS6KA4	99	1000
DYR533	RPS6KA4(Kin.Dom.2-C-terminal)	RPS6KA4	85	1000
DYR533	RPS6KA5(Kin.Dom.1-N-terminal)	RPS6KA5	100	1000
DYR533	RPS6KA5(Kin.Dom.2-C-terminal)	RPS6KA5	100	1000
DYR533	RSK1(Kin.Dom.1-N-terminal)	RPS6KA1	99	1000
DYR533	RSK1(Kin.Dom.2-C-terminal)	RPS6KA1	93	1000
DYR533	RSK2(Kin.Dom.1-N-terminal)	RPS6KA3	100	1000
DYR533	RSK2(Kin.Dom.2-C-terminal)	RPS6KA3	100	1000
DYR533	RSK3(Kin.Dom.1-N-terminal)	RPS6KA2	100	1000
DYR533	RSK3(Kin.Dom.2-C-terminal)	RPS6KA2	100	1000
DYR533	RSK4(Kin.Dom.1-N-terminal)	RPS6KA6	0	1000
DYR533	RSK4(Kin.Dom.2-C-terminal)	RPS6KA6	100	1000
DYR533	S6K1	RPS6KB1	96	1000
DYR533	SBK1	SBK1	88	1000
DYR533	SGK	SGK1	94	1000
DYR533	SgK110	SgK110	94	1000
DYR533	SGK2	SGK2	86	1000
DYR533	SGK3	SGK3	93	1000
DYR533	SIK	SIK1	79	1000
DYR533	SIK2	SIK2	100	1000
DYR533	SLK	SLK	100	1000
DYR533	SNARK	NUAK2	79	1000
DYR533	SNRK	SNRK	100	1000
DYR533	SRC	SRC	100	1000
DYR533	SRMS	SRMS	84	1000
DYR533	SRPK1	SRPK1	90	1000
DYR533	SRPK2	SRPK2	99	1000
DYR533	SRPK3	SRPK3	97	1000
DYR533	STK16	STK16	98	1000
DYR533	STK33	STK33	100	1000
DYR533	STK35	STK35	100	1000
DYR533	STK36	STK36	99	1000
DYR533	STK39	STK39	91	1000
DYR533	SYK	SYK	100	1000
DYR533	TAK1	MAP3K7	90	1000
DYR533	TAOK1	TAOK1	86	1000
DYR533	TAOK2	TAOK2	88	1000
DYR533	TAOK3	TAOK3	96	1000
DYR533	TBK1	TBK1	81	1000
DYR533	TEC	TEC	96	1000
DYR533	TESK1	TESK1	98	1000
DYR533	TGFBR1	TGFBR1	82	1000
DYR533	TGFBR2	TGFBR2	90	1000
DYR533	TIE1	TIE1	95	1000
DYR533	TIE2	TEK	100	1000
DYR533	TLK1	TLK1	86	1000
DYR533	TLK2	TLK2	100	1000
DYR533	TNIK	TNIK	98	1000
DYR533	TNK1	TNK1	100	1000
DYR533	TNK2	TNK2	100	1000
DYR533	TNNI3K	TNNI3K	62	1000
DYR533	TRKA	NTRK1	99	1000
DYR533	TRKB	NTRK2	89	1000
DYR533	TRKC	NTRK3	92	1000
DYR533	TRPM6	TRPM6	100	1000
DYR533	TSSK1B	TSSK1B	100	1000
DYR533	TSSK3	TSSK3	87	1000
DYR533	TTK	TTK	83	1000
DYR533	TXK	TXK	100	1000
DYR533	TYK2(JH1domain-catalytic)	TYK2	100	1000
DYR533	TYK2(JH2domain-pseudokinase)	TYK2	82	1000
DYR533	TYRO3	TYRO3	100	1000
DYR533	ULK1	ULK1	99	1000
DYR533	ULK2	ULK2	93	1000
DYR533	ULK3	ULK3	84	1000
DYR533	VEGFR2	KDR	87	1000
DYR533	VPS34	PIK3C3	88	1000
DYR533	VRK2	VRK2	100	1000
DYR533	WEE1	WEE1	100	1000
DYR533	WEE2	WEE2	95	1000
DYR533	WNK1	WNK1	97	1000
DYR533	WNK2	WNK2	67	1000
DYR533	WNK3	WNK3	100	1000
DYR533	WNK4	WNK4	100	1000
DYR533	YANK1	STK32A	100	1000
DYR533	YANK2	STK32B	100	1000
DYR533	YANK3	STK32C	99	1000
DYR533	YES	YES1	99	1000
DYR533	YSK1	STK25	100	1000
DYR533	YSK4	MAP3K19	52	1000
DYR533	ZAK	ZAK	100	1000
DYR533	ZAP70	ZAP70	89	1000
